# Molecular and functional characterization of the *Drosophila melanogaster* conserved smORFome

**DOI:** 10.1101/2022.04.24.489283

**Authors:** Justin A. Bosch, Nathan Keith, Felipe Escobedo, William W. Fisher, James Thai LaGraff, Jorden Rabasco, Kenneth H. Wan, Richard Weiszmann, Yanhui Hu, Shu Kondo, James B. Brown, Norbert Perrimon, Susan E. Celniker

## Abstract

Short polypeptides encoded by small open reading frames (smORFs) are ubiquitously found in eukaryotic genomes and are important regulators of physiology, development, and mitochondrial processes. Here, we focus on a subset of 298 smORFs that are evolutionarily conserved between *Drosophila melanogaster* and humans. Many of these smORFs are conserved broadly in the bilaterian lineage, with ∼182 conserved in plants. Within these conserved smORFs, we observed remarkably heterogenous spatial and temporal expression patterns – indicating wide-spread tissue-specific and stage-specific mitochondrial architectures. In addition, an analysis of annotated functional domains revealed a predicted enrichment of smORF polypeptides localizing to mitochondria. We conducted an embryonic ribosome profiling experiment finding support for translation of 137 of these smORFs during embryogenesis. We further embarked on functional characterization using CRISPR knockout/activation, RNAi knockdown, and cDNA overexpression, revealing diverse phenotypes. This study underscores the importance of identifying smORF function in disease and phenotypic diversity.
