## Supplemental File 5 for "Molecular and functional characterization of the *Drosophila melanogaster* conserved smORFome"

### Sheet: full sup
Conserved_smORF_ID	FBgn_ID	ORF_lengths_Drosophila	Ribo-seq_Support_P-value_2-Hr_stages_count	Ribo-seq_Support_Pval_0-24hr_experiments	FlyBase_POLYPEPTIDE_EXPRESSION_DATASETS*	Chen et al. (2015), Casas-Vila et al. (2017) Brown et al. (2018) or Fabre (2022)	FlyBase_Proteomics_Life_Cycle_Support (Casas-Vila et al. 2017)	FlyBase_Proteomics_Embryogenesis_Support? (Casas-Vila et al. 2017)	Proteomics Support	Riboseq_Support	Riboseq_Support_Only	Proteomics_or_Riboseq_Support
Acp24A4	FBgn0051779	78	0	0	-	-	no	no	no	no	no	no
ATPsynepsilonL	FBgn0051477	64	0	0	FBgn0051477 | FBex0024909 | mass spectroscopy | adult stage | | 770 | adult head | | | membrane | | 0 | FBrf0231198	-	no	no	yes	no	no	yes
BBIP1	FBgn0260237	76	0	0	FBgn0260237 | FBex0024909 | mass spectroscopy | adult stage | | 770 | adult head | | | membrane | | 0 | FBrf0231198	-	no	no	yes	no	no	yes
bc10	FBgn0040239	79	0	0	-	-	no	no	no	no	no	no
CG10834	FBgn0032972	97	0	0	-	-	no	no	no	no	no	no
CG12012	FBgn0035444	81	0	0	-	-	no	no	no	no	no	no
CG12479	FBgn0040871	74	0	0	-	-	no	no	no	no	no	no
CG13202	FBgn0033623	81	0	0	-	-	no	no	no	no	no	no
CG13364	FBgn0026879	64	3	2	FBgn0026879 | FBex0024909 | mass spectroscopy | adult stage | | 770 | adult head | | | membrane | | 0 | FBrf0231198	-	no	yes	yes	yes	no	yes
CG13564	FBgn0034973	81	0	0	-	-	no	no	no	no	no	no
CG13784	FBgn0031897	67	1	3	FBgn0031897 | FBex0024909 | mass spectroscopy | adult stage | | 770 | adult head | | | membrane | | 0 | FBrf0231198	-	no	no	yes	yes	no	yes
CG14104	FBgn0040786	68	0	0	-	-	no	no	no	no	no	no
CG14818	FBgn0026088	96	0	0	-	-	no	no	no	no	no	no
CG15418	FBgn0031554	97	0	0	-	-	no	no	no	no	no	no
CG15458	FBgn0040651	63	0	0	-	-	no	no	no	no	no	no
CG16824	FBgn0040973	64	0	0	-	-	no	no	no	no	no	no
CG17059	FBgn0040754	71	5	1	-	-	no	no	no	yes	yes	yes
CG17931	FBgn0038421	60	4	2	-	-	no	no	no	yes	yes	yes
CG18223	FBgn0036832	98	0	0	-	-	no	no	no	no	no	no
CG18428	FBgn0039149	78	0	0	-	-	no	no	no	no	no	no
CG2816	FBgn0031564	84	0	0	-	-	no	no	no	no	no	no
CG30108	FBgn0050108	88	1	0	-	-	no	yes	yes	yes	no	yes
CG31262	FBgn0051262	89	0	0	-	-	no	yes	yes	no	no	yes
CG31360	FBgn0051360	98	0	0	FBgn0051360 | FBex0024909 | mass spectroscopy | adult stage | | 770 | adult head | | | membrane | | 0 | FBrf0231198	-	no	no	yes	no	no	yes
CG31468	FBgn0047351	80	0	0	-	-	no	no	no	no	no	no
CG31704	FBgn0051704	68	0	0	-	-	no	no	no	no	no	no
CG32163	FBgn0052163	60	0	0	-	-	no	no	no	no	no	no
CG32276	FBgn0047135	64	3	0	-	-	no	no	no	yes	yes	yes
CG32313	FBgn0052313	65	0	0	-	-	no	no	no	no	no	no
CG32448	FBgn0052448	85	1	0	-	-	no	no	no	yes	yes	yes
CG33169	FBgn0053169	58	0	0	FBgn0053169 | FBex0024909 | mass spectroscopy | adult stage | | 770 | adult head | | | membrane | | 0 | FBrf0231198	-	no	no	yes	no	no	yes
CG33774	FBgn0053774	40	1	0	-	-	no	no	no	yes	yes	yes
CG33981	FBgn0250851	80	0	0	-	-	no	no	no	no	no	no
CG34210	FBgn0085239	94	0	0	-	-	no	no	no	no	no	no
CG34229	FBgn0259832	90	0	1	-	-	no	no	no	yes	yes	yes
CG34242	FBgn0085271	58	0	0	FBgn0085271 | FBex0024909 | mass spectroscopy | adult stage | | 770 | adult head | | | membrane | | 0 | FBrf0231198	-	no	yes	yes	no	no	yes
CG34263	FBgn0085292	85	0	0	-	-	no	no	no	no	no	no
CG34276	FBgn0085305	91	0	0	-	-	no	no	no	no	no	no
CG34293	FBgn0085322	84	0	0	FBgn0085322 | FBex0024909 | mass spectroscopy | adult stage | | 770 | adult head | | | membrane | | 0 | FBrf0231198	-	no	no	yes	no	no	yes
CG34423	FBgn0085452	65;85	0	0	-	-	no	no	no	no	no	no
CG40228	FBgn0063670	82;77;43	0	1	-	-	no	no	no	yes	yes	yes
CG40635	FBgn0085506	88	0	0	-	-	no	no	no	no	no	no
CG4101	FBgn0025558	87	0	0	-	-	no	no	no	no	no	no
CG4186	FBgn0040634	85	0	0	-	-	no	no	no	no	no	no
CG42375	FBgn0259721	80	0	0	FBgn0259721 | FBex0024909 | mass spectroscopy | adult stage | | 770 | adult head | | | membrane | | 0 | FBrf0231198	-	no	no	yes	no	no	yes
CG42381	FBgn0259727	76	0	0	-	-	no	no	no	no	no	no
CG42455	FBgn0259932	78	0	0	-	-	no	no	no	no	no	no
CG42464	FBgn0259954	87	0	0	-	-	no	no	no	no	no	no
CG42465	FBgn0259955	73	0	0	-	-	no	no	no	no	no	no
CG42486	FBgn0259989	77	0	0	-	-	no	no	no	no	no	no
CG42497	FBgn0260223	65	0	0	-	-	no	yes	yes	no	no	yes
CG42538	FBgn0260646	89	0	0	-	-	no	no	no	no	no	no
CG42566	FBgn0260768	77	0	0	-	-	no	no	no	no	no	no
CG42703	FBgn0261614	78	0	0	-	-	no	no	no	no	no	no
CG42716	FBgn0261633	97	0	0	-	-	no	no	no	no	no	no
CG42828	FBgn0262010	89	0	0	-	-	no	no	no	no	no	no
CG43058	FBgn0262360	100	0	0	-	-	no	no	no	no	no	no
CG43069	FBgn0262479	79	0	0	-	-	no	no	no	no	no	no
CG43165	FBgn0262721	95	0	0	-	-	no	no	no	no	no	no
CG43307	FBgn0262999	83	0	0	-	-	no	no	no	no	no	no
CG43349	FBgn0263081	70	0	0	-	-	no	no	no	no	no	no
CG43350	FBgn0263082	86	0	0	-	-	no	no	no	no	no	no
CG45011	FBgn0266363	67	0	0	-	-	no	no	no	no	no	no
CG45012	FBgn0266364	65	0	0	-	-	no	no	no	no	no	no
CG45122	FBgn0266615	86	0	0	-	-	no	no	no	no	no	no
CG4537	FBgn0032153	97	0	0	-	-	no	no	no	no	no	no
CG45546	FBgn0267106	93	0	0	-	-	no	no	no	no	no	no
CG4650	FBgn0032549	89	0	0	-	-	no	no	no	no	no	no
CG5011	FBgn0040723	80	0	0	-	-	no	no	no	no	no	no
CG6244	FBgn0036531	82	0	0	-	-	no	no	no	no	no	no
CG6610	FBgn0035675	91	2	2	-	-	no	no	no	yes	yes	yes
CG8860	FBgn0033691	68	0	2	-	-	no	no	no	yes	yes	yes
Cox17	FBgn0030610	88	1	0	-	-	no	no	no	yes	yes	yes
COX7C	FBgn0040773	66	2	3	-	-	no	no	no	yes	yes	yes
COX7CL	FBgn0265342	76	0	0	-	-	no	no	no	no	no	no
Dpm2	FBgn0259933	81	0	0	-	-	no	no	no	no	no	no
e(y)2b	FBgn0040670	95	0	0	-	-	no	no	no	no	no	no
EMRE	FBgn0062440	97	4	3	-	-	no	no	no	yes	yes	yes
HP1Lcsd	FBgn0263084	83	0	0	-	-	no	no	no	no	no	no
kud	FBgn0036667	78	1	2	-	-	no	no	no	yes	yes	yes
Mzt1	FBgn0261858	82	0	0	-	-	no	no	no	no	no	no
polyph	FBgn0033572	100	0	0	-	-	no	no	no	no	no	no
REPTOR-BP	FBgn0032202	94;93	6	10	-	-	no	no	no	yes	yes	yes
RNASEK	FBgn0262116	95	0	2	-	-	no	no	no	yes	yes	yes
Tfb5	FBgn0265968	73	0	0	FBgn0265968 | FBex0035614 | western blot | embryonic stage 7 | | 240 | organism | | | | | 0 | FBrf0241208 ; FBgn0265968 | FBex0035614 | western blot | embryonic stage 7 | | 240 | organism | | | | | 0 | FBrf0241208 ; FBgn0265968 | FBex0035614 | western blot | embryonic stage 7 | | 240 | organism | | | | | 0 | FBrf0241208 ; FBgn0265968 | FBex0035614 | western blot | embryonic stage 7 | | 240 | orga…	-	no	no	yes	no	no	yes
Tim13	FBgn0036204	92	0	0	-	-	no	no	no	no	no	no
UQCR-11L	FBgn0050354	86	0	0	-	-	no	no	no	no	no	no
UQCR-6.4L	FBgn0262842	72	0	0	-	-	no	no	no	no	no	no
Acbp1	FBgn0031992	90	1	2	-	Casas-Vila et al. (2017)	yes	yes	yes	yes	no	yes
Acbp3	FBgn0250836	84	0	0	-	Casas-Vila et al. (2017)	yes	no	yes	no	no	yes
Acbp4	FBgn0035742	84	0	0	-	Casas-Vila et al. (2017)	yes	no	yes	no	no	yes
Acbp5	FBgn0035926	82	1	0	-	Casas-Vila et al. (2017)	yes	no	yes	yes	no	yes
Acbp6	FBgn0035743	82	0	0	-	Casas-Vila et al. (2017)	yes	no	yes	no	no	yes
alpha-Est3	FBgn0015571	99	1	1	-	Casas-Vila et al. (2017)	yes	yes	yes	yes	no	yes
Atox1	FBgn0052446	71;89	3	2	-	Casas-Vila et al. (2017)	yes	yes	yes	yes	no	yes
ATPsynE	FBgn0038224	81	1	2	FBgn0038224 | FBex0016479 | mass spectroscopy | male | | 0 | spermatozoon | | | | | 0 | FBrf0206129 ; FBgn0038224 | FBex0016479 | mass spectroscopy | male | | 0 | spermatozoon | | | | | 0 | FBrf0206129 ; FBgn0038224 | FBex0016479 | mass spectroscopy | male | | 0 | spermatozoon | | | | | 0 | FBrf0206129 ; FBgn0038224 | FBex0016479 | mass spectroscopy | male | | 0 | spermatozoon | | | | | 0 | FBrf0…	Casas-Vila et al. (2017); Brown et al. (2018)	yes	yes	yes	yes	no	yes
ATPsynG	FBgn0010612	99	1	1	FBgn0010612 | FBex0016479 | mass spectroscopy | male | | 0 | spermatozoon | | | | | 0 | FBrf0206129 <newline> FBgn0010612 | FBex0016479 | mass spectroscopy | male | | 0 | spermatozoon | | | | | 0 | FBrf0206129 <newline> FBgn0010612 | FBex0016479 | mass spectroscopy | male | | 0 | spermatozoon | | | | | 0 | FBrf0206129 <newline> FBgn0010612 | FBex0016479 | mass spectroscopy | male | | 0 | spermato…	Chen et al. (2015); Casas-Vila et al. (2017); Brown et al. (2018)	yes	yes	yes	yes	no	yes
bcn92	FBgn0013432	92	3	1	FBgn0013432 | FBex0024909 | mass spectroscopy | adult stage | | 770 | adult head | | | membrane | | 0 | FBrf0231198	Casas-Vila et al. (2017)	yes	yes	yes	yes	no	yes
Cdlc2	FBgn0026141	89	0	0	FBgn0026141 | FBex0016479 | mass spectroscopy | male | | 0 | spermatozoon | | | | | 0 | FBrf0206129 ; FBgn0026141 | FBex0016479 | mass spectroscopy | male | | 0 | spermatozoon | | | | | 0 | FBrf0206129 ; FBgn0026141 | FBex0016479 | mass spectroscopy | male | | 0 | spermatozoon | | | | | 0 | FBrf0206129 ; FBgn0026141 | FBex0016479 | mass spectroscopy | male | | 0 | spermatozoon | | | | | 0 | FBrf0…	Casas-Vila et al. (2017)	yes	yes	yes	no	no	yes
CG11825	FBgn0033519	100;72	5	1	-	Casas-Vila et al. (2017)	yes	yes	yes	yes	no	yes
CG12355	FBgn0040805	91	0	0	FBgn0040805 | FBex0024909 | mass spectroscopy | adult stage | | 770 | adult head | | | membrane | | 0 | FBrf0231198	Casas-Vila et al. (2017)	yes	no	yes	no	no	yes
CG12384	FBgn0033624	96	1	1	-	Casas-Vila et al. (2017)	yes	no	yes	yes	no	yes
CG13018	FBgn0040751	79	1	0	-	Casas-Vila et al. (2017)	yes	yes	yes	yes	no	yes
CG13838	FBgn0039041	91	0	0	-	-	yes	no	yes	no	no	yes
CG14036	FBgn0031677	93	0	0	-	Casas-Vila et al. (2017)	yes	yes	yes	no	no	yes
CG14483	FBgn0034248	82	2	2	-	Casas-Vila et al. (2017)	yes	yes	yes	yes	no	yes
CG14933	FBgn0040968	77	0	0	-	Casas-Vila et al. (2017)	yes	no	yes	no	no	yes
CG15456	FBgn0040650	95	0	0	-	Casas-Vila et al. (2017)	yes	yes	yes	no	no	yes
CG15715	FBgn0036538	77	4	3	-	Casas-Vila et al. (2017)	yes	yes	yes	yes	no	yes
CG16704	FBgn0031558	79	0	0	-	Casas-Vila et al. (2017)	yes	no	yes	no	no	yes
CG16713	FBgn0031560	82	1	0	-	Casas-Vila et al. (2017)	yes	no	yes	yes	no	yes
CG17734	FBgn0037890	95	2	0	FBgn0037890 | FBex0019121 | mass spectroscopy | day 7 of adulthood | | 870 | adult heart | | | | | 0 | FBrf0214682 ; FBgn0037890 | FBex0019121 | mass spectroscopy | day 7 of adulthood | | 870 | adult heart | | | | | 0 | FBrf0214682 ; FBgn0037890 | FBex0019121 | mass spectroscopy | day 7 of adulthood | | 870 | adult heart | | | | | 0 | FBrf0214682 ; FBgn0037890 | FBex0019121 | mass spectroscopy | …	Casas-Vila et al. (2017)	yes	yes	yes	yes	no	yes
CG17776	FBgn0040899	70	0	0	FBgn0040899 | FBex0024909 | mass spectroscopy | adult stage | | 770 | adult head | | | membrane | | 0 | FBrf0231198	Casas-Vila et al. (2017)	yes	yes	yes	no	no	yes
CG18081	FBgn0036537	77	0	4	FBgn0036537 | FBex0024909 | mass spectroscopy | adult stage | | 770 | adult head | | | membrane | | 0 | FBrf0231198	Casas-Vila et al. (2017)	yes	yes	yes	yes	no	yes
CG18336	FBgn0040763	94	0	0	FBgn0040763 | FBex0016479 | mass spectroscopy | male | | 0 | spermatozoon | | | | | 0 | FBrf0213252 ; FBgn0040763 | FBex0016479 | mass spectroscopy | male | | 0 | spermatozoon | | | | | 0 | FBrf0213252 ; FBgn0040763 | FBex0016479 | mass spectroscopy | male | | 0 | spermatozoon | | | | | 0 | FBrf0213252 ; FBgn0040763 | FBex0016479 | mass spectroscopy | male | | 0 | spermatozoon | | | | | 0 | FBrf0…	Casas-Vila et al. (2017)	yes	no	yes	no	no	yes
CG18508	FBgn0028746	99	4	1	FBgn0028746 | FBex0024909 | mass spectroscopy | adult stage | | 770 | adult head | | | membrane | | 0 | FBrf0231198	Casas-Vila et al. (2017)	yes	no	yes	yes	no	yes
CG2021	FBgn0035271	95	2	1	-	Casas-Vila et al. (2017)	yes	yes	yes	yes	no	yes
CG30109	FBgn0050109	88	1	0	FBgn0050109 | FBex0019121 | mass spectroscopy | day 7 of adulthood | | 870 | adult heart | | | | | 0 | FBrf0214682 ; FBgn0050109 | FBex0019121 | mass spectroscopy | day 7 of adulthood | | 870 | adult heart | | | | | 0 | FBrf0214682 ; FBgn0050109 | FBex0019121 | mass spectroscopy | day 7 of adulthood | | 870 | adult heart | | | | | 0 | FBrf0214682 ; FBgn0050109 | FBex0019121 | mass spectroscopy | …	Casas-Vila et al. (2017)	yes	yes	yes	yes	no	yes
CG31870	FBgn0051870	79;67	0	0	-	Casas-Vila et al. (2017)	yes	no	yes	no	no	yes
CG32069	FBgn0052069	80	0	0	FBgn0052069 | FBex0019121 | mass spectroscopy | day 7 of adulthood | | 870 | adult heart | | | | | 0 | FBrf0214682 ; FBgn0052069 | FBex0019121 | mass spectroscopy | day 7 of adulthood | | 870 | adult heart | | | | | 0 | FBrf0214682 ; FBgn0052069 | FBex0019121 | mass spectroscopy | day 7 of adulthood | | 870 | adult heart | | | | | 0 | FBrf0214682 ; FBgn0052069 | FBex0019121 | mass spectroscopy | …	Casas-Vila et al. (2017)	yes	yes	yes	no	no	yes
CG33170	FBgn0053170	71	1	3	FBgn0053170 | FBex0016479 | mass spectroscopy | male | | 0 | spermatozoon | | | | | 0 | FBrf0213252 ; FBgn0053170 | FBex0016479 | mass spectroscopy | male | | 0 | spermatozoon | | | | | 0 | FBrf0213252 ; FBgn0053170 | FBex0016479 | mass spectroscopy | male | | 0 | spermatozoon | | | | | 0 | FBrf0213252 ; FBgn0053170 | FBex0016479 | mass spectroscopy | male | | 0 | spermatozoon | | | | | 0 | FBrf0…	Casas-Vila et al. (2017)	yes	yes	yes	yes	no	yes
CG33672	FBgn0061360	86	0	0	-	Casas-Vila et al. (2017)	yes	yes	yes	no	no	yes
CG34132	FBgn0083968	84	2	0	FBgn0083968 | FBex0024909 | mass spectroscopy | adult stage | | 770 | adult head | | | membrane | | 0 | FBrf0231198	Casas-Vila et al. (2017)	yes	yes	yes	yes	no	yes
CG34228	FBgn0085257	88	1	0	FBgn0085257 | FBex0019121 | mass spectroscopy | day 7 of adulthood | | 870 | adult heart | | | | | 0 | FBrf0214682 ; FBgn0085257 | FBex0019121 | mass spectroscopy | day 7 of adulthood | | 870 | adult heart | | | | | 0 | FBrf0214682 ; FBgn0085257 | FBex0019121 | mass spectroscopy | day 7 of adulthood | | 870 | adult heart | | | | | 0 | FBrf0214682 ; FBgn0085257 | FBex0019121 | mass spectroscopy | …	Casas-Vila et al. (2017)	yes	yes	yes	yes	no	yes
CG3513	FBgn0031559	88	0	0	-	Casas-Vila et al. (2017)	yes	no	yes	no	no	yes
CG3566	FBgn0029854	89	0	1	FBgn0029854 | FBex0019121 | mass spectroscopy | day 7 of adulthood | | 870 | adult heart | | | | | 0 | FBrf0214682 ; FBgn0029854 | FBex0019121 | mass spectroscopy | day 7 of adulthood | | 870 | adult heart | | | | | 0 | FBrf0214682 ; FBgn0029854 | FBex0019121 | mass spectroscopy | day 7 of adulthood | | 870 | adult heart | | | | | 0 | FBrf0214682 ; FBgn0029854 | FBex0019121 | mass spectroscopy | …	Casas-Vila et al. (2017); Brown et al. (2018)	yes	yes	yes	yes	no	yes
CG40045	FBgn0058045	97	0	6	FBgn0058045 | FBex0024909 | mass spectroscopy | adult stage | | 770 | adult head | | | membrane | | 0 | FBrf0231198	Casas-Vila et al. (2017)	yes	yes	yes	yes	no	yes
CG40472	FBgn0085736	94	0	0	FBgn0085736 | FBex0024909 | mass spectroscopy | adult stage | | 770 | adult head | | | membrane | | 0 | FBrf0231198	Casas-Vila et al. (2017)	yes	yes	yes	no	no	yes
CG41128	FBgn0069923	72	5	4	FBgn0069923 | FBex0019121 | mass spectroscopy | day 7 of adulthood | | 870 | adult heart | | | | | 0 | FBrf0214682 ; FBgn0069923 | FBex0019121 | mass spectroscopy | day 7 of adulthood | | 870 | adult heart | | | | | 0 | FBrf0214682 ; FBgn0069923 | FBex0019121 | mass spectroscopy | day 7 of adulthood | | 870 | adult heart | | | | | 0 | FBrf0214682 ; FBgn0069923 | FBex0019121 | mass spectroscopy | …	Casas-Vila et al. (2017)	yes	yes	yes	yes	no	yes
CG42259	FBgn0266569	92	0	1	-	Casas-Vila et al. (2017)	yes	no	yes	yes	no	yes
CG42371	FBgn0259717	87	0	0	-	Casas-Vila et al. (2017)	yes	yes	yes	no	no	yes
CG42372	FBgn0259718	68	0	0	-	Casas-Vila et al. (2017)	yes	yes	yes	no	no	yes
CG42376	FBgn0259722	92	0	0	FBgn0259722 | FBex0024909 | mass spectroscopy | adult stage | | 770 | adult head | | | membrane | | 0 | FBrf0231198	Casas-Vila et al. (2017)	yes	yes	yes	no	no	yes
CG42460	FBgn0259950	79	0	0	-	Casas-Vila et al. (2017)	yes	no	yes	no	no	yes
CG42496	FBgn0260222	94	0	1	-	Casas-Vila et al. (2017)	yes	no	yes	yes	no	yes
CG42518	FBgn0260392	85	0	1	FBgn0260392 | FBex0019121 | mass spectroscopy | day 7 of adulthood | | 870 | adult heart | | | | | 0 | FBrf0214682 ; FBgn0260392 | FBex0019121 | mass spectroscopy | day 7 of adulthood | | 870 | adult heart | | | | | 0 | FBrf0214682 ; FBgn0260392 | FBex0019121 | mass spectroscopy | day 7 of adulthood | | 870 | adult heart | | | | | 0 | FBrf0214682 ; FBgn0260392 | FBex0019121 | mass spectroscopy | …	Chen et al. (2015); Casas-Vila et al. (2017)	yes	yes	yes	yes	no	yes
CG42537	FBgn0260645	90	0	0	-	Casas-Vila et al. (2017)	yes	no	yes	no	no	yes
CG42713	FBgn0261630	92	0	0	-	Casas-Vila et al. (2017)	yes	no	yes	no	no	yes
CG42717	FBgn0261634	96	0	0	-	Casas-Vila et al. (2017)	yes	no	yes	no	no	yes
CG43324	FBgn0263029	66	1	0	-	Casas-Vila et al. (2017)	yes	no	yes	yes	no	yes
CG44008	FBgn0264750	79	3	2	-	Casas-Vila et al. (2017)	yes	no	yes	yes	no	yes
CG44194	FBgn0265083	65	0	0	-	Casas-Vila et al. (2017)	yes	no	yes	no	no	yes
CG5446	FBgn0032429	80;86	4	3	-	Casas-Vila et al. (2017)	yes	yes	yes	yes	no	yes
CG6770	FBgn0032400	69	3	1	-	Casas-Vila et al. (2017)	yes	no	yes	yes	no	yes
CG6878	FBgn0036488	79	4	3	FBgn0036488 | FBex0019121 | mass spectroscopy | day 7 of adulthood | | 870 | adult heart | | | | | 0 | FBrf0214682 ; FBgn0036488 | FBex0019121 | mass spectroscopy | day 7 of adulthood | | 870 | adult heart | | | | | 0 | FBrf0214682 ; FBgn0036488 | FBex0019121 | mass spectroscopy | day 7 of adulthood | | 870 | adult heart | | | | | 0 | FBrf0214682 ; FBgn0036488 | FBex0019121 | mass spectroscopy | …	Chen et al. (2015); Casas-Vila et al. (2017)	yes	yes	yes	yes	no	yes
CG7637	FBgn0033548	64	0	1	-	Casas-Vila et al. (2017)	yes	yes	yes	yes	no	yes
CG7646	FBgn0036926	78	3	0	FBgn0036926 | FBex0019121 | mass spectroscopy | day 7 of adulthood | | 870 | adult heart | | | | | 0 | FBrf0214682 ; FBgn0036926 | FBex0019121 | mass spectroscopy | day 7 of adulthood | | 870 | adult heart | | | | | 0 | FBrf0214682 ; FBgn0036926 | FBex0019121 | mass spectroscopy | day 7 of adulthood | | 870 | adult heart | | | | | 0 | FBrf0214682 ; FBgn0036926 | FBex0019121 | mass spectroscopy | …	Casas-Vila et al. (2017)	yes	yes	yes	yes	no	yes
CG9344	FBgn0034564	79	0	2	-	Casas-Vila et al. (2017)	yes	yes	yes	yes	no	yes
COX6AL	FBgn0050093	94	0	0	FBgn0050093 | FBex0016479 | mass spectroscopy | male | | 0 | spermatozoon | | | | | 0 | FBrf0213252 ; FBgn0050093 | FBex0016479 | mass spectroscopy | male | | 0 | spermatozoon | | | | | 0 | FBrf0213252 ; FBgn0050093 | FBex0016479 | mass spectroscopy | male | | 0 | spermatozoon | | | | | 0 | FBrf0213252 ; FBgn0050093 | FBex0016479 | mass spectroscopy | male | | 0 | spermatozoon | | | | | 0 | FBrf0…	Casas-Vila et al. (2017)	yes	no	yes	no	no	yes
COX6B	FBgn0031066	96;77	0	1	FBgn0031066 | FBex0016479 | mass spectroscopy | male | | 0 | spermatozoon | | | | | 0 | FBrf0213252 <newline> FBgn0031066 | FBex0016479 | mass spectroscopy | male | | 0 | spermatozoon | | | | | 0 | FBrf0213252 <newline> FBgn0031066 | FBex0016479 | mass spectroscopy | male | | 0 | spermatozoon | | | | | 0 | FBrf0213252 <newline> FBgn0031066 | FBex0016479 | mass spectroscopy | male | | 0 | spermato…	Casas-Vila et al. (2017)	yes	yes	yes	yes	no	yes
COX6CL	FBgn0051644	87;85;90	0	0	FBgn0051644 | FBex0016479 | mass spectroscopy | male | | 0 | spermatozoon | | | | | 0 | FBrf0206129 ; FBgn0051644 | FBex0016479 | mass spectroscopy | male | | 0 | spermatozoon | | | | | 0 | FBrf0206129 ; FBgn0051644 | FBex0016479 | mass spectroscopy | male | | 0 | spermatozoon | | | | | 0 | FBrf0206129 ; FBgn0051644 | FBex0016479 | mass spectroscopy | male | | 0 | spermatozoon | | | | | 0 | FBrf0…	Casas-Vila et al. (2017)	yes	no	yes	no	no	yes
COX7A	FBgn0040529	89;98	4	1	FBgn0040529 | FBex0019121 | mass spectroscopy | day 7 of adulthood | | 870 | adult heart | | | | | 0 | FBrf0214682 ; FBgn0040529 | FBex0019121 | mass spectroscopy | day 7 of adulthood | | 870 | adult heart | | | | | 0 | FBrf0214682 ; FBgn0040529 | FBex0019121 | mass spectroscopy | day 7 of adulthood | | 870 | adult heart | | | | | 0 | FBrf0214682 ; FBgn0040529 | FBex0019121 | mass spectroscopy | …	Chen et al. (2015); Casas-Vila et al. (2017); Brown et al. (2018)	yes	yes	yes	yes	no	yes
COX7AL2	FBgn0085201	62	0	0	FBgn0085201 | FBex0024909 | mass spectroscopy | adult stage | | 770 | adult head | | | membrane | | 0 | FBrf0231198	Casas-Vila et al. (2017); Brown et al. (2018)	yes	no	yes	no	no	yes
cype	FBgn0015031	77	0	0	FBgn0015031 | FBex0019121 | mass spectroscopy | day 7 of adulthood | | 870 | adult heart | | | | | 0 | FBrf0214682 <newline> FBgn0015031 | FBex0019121 | mass spectroscopy | day 7 of adulthood | | 870 | adult heart | | | | | 0 | FBrf0214682 <newline> FBgn0015031 | FBex0019121 | mass spectroscopy | day 7 of adulthood | | 870 | adult heart | | | | | 0 | FBrf0214682 <newline> FBgn0015031 | FBex001912…	Casas-Vila et al. (2017); Brown et al. (2018)	yes	yes	yes	no	no	yes
Dhps	FBgn0035854	76	4	2	-	Casas-Vila et al. (2017)	yes	yes	yes	yes	no	yes
Dph3	FBgn0037883	86	0	0	-	Casas-Vila et al. (2017)	yes	no	yes	no	no	yes
Dpm3	FBgn0053977	94	1	1	FBgn0053977 | FBex0019121 | mass spectroscopy | day 7 of adulthood | | 870 | adult heart | | | | | 0 | FBrf0214682 ; FBgn0053977 | FBex0019121 | mass spectroscopy | day 7 of adulthood | | 870 | adult heart | | | | | 0 | FBrf0214682 ; FBgn0053977 | FBex0019121 | mass spectroscopy | day 7 of adulthood | | 870 | adult heart | | | | | 0 | FBrf0214682 ; FBgn0053977 | FBex0019121 | mass spectroscopy | …	Casas-Vila et al. (2017)	yes	yes	yes	yes	no	yes
Dtd	FBgn0037898	45	0	0	-	Casas-Vila et al. (2017)	yes	no	yes	no	no	yes
Fis1	FBgn0039969	98;92	6	4	FBgn0039969 | FBex0024909 | mass spectroscopy | adult stage | | 770 | adult head | | | membrane | | 0 | FBrf0231198	Casas-Vila et al. (2017)	yes	yes	yes	yes	no	yes
IM33	FBgn0031561	82	2	2	-	Casas-Vila et al. (2017)	yes	yes	yes	yes	no	yes
Lamtor5	FBgn0026090	100	0	0	FBgn0026090 | FBex0024909 | mass spectroscopy | adult stage | | 770 | adult head | | | membrane | | 0 | FBrf0231198	Casas-Vila et al. (2017)	yes	yes	yes	no	no	yes
lmgA	FBgn0250903	85	1	1	-	Casas-Vila et al. (2017)	yes	yes	yes	yes	no	yes
Mocs2A	FBgn0260229	90	0	0	-	Casas-Vila et al. (2017)	yes	no	yes	no	no	yes
mRpL33	FBgn0040907	64	1	0	FBgn0040907 | FBex0024909 | mass spectroscopy | adult stage | | 770 | adult head | | | membrane | | 0 | FBrf0231198	Casas-Vila et al. (2017)	yes	yes	yes	yes	no	yes
mRpS21	FBgn0044511	87	4	2	FBgn0044511 | FBex0019121 | mass spectroscopy | day 7 of adulthood | | 870 | adult heart | | | | | 0 | FBrf0214682 ; FBgn0044511 | FBex0019121 | mass spectroscopy | day 7 of adulthood | | 870 | adult heart | | | | | 0 | FBrf0214682 ; FBgn0044511 | FBex0019121 | mass spectroscopy | day 7 of adulthood | | 870 | adult heart | | | | | 0 | FBrf0214682 ; FBgn0044511 | FBex0019121 | mass spectroscopy | …	Casas-Vila et al. (2017)	yes	yes	yes	yes	no	yes
ND-AGGG	FBgn0058002	94	0	2	FBgn0058002 | FBex0019121 | mass spectroscopy | day 7 of adulthood | | 870 | adult heart | | | | | 0 | FBrf0214682 ; FBgn0058002 | FBex0019121 | mass spectroscopy | day 7 of adulthood | | 870 | adult heart | | | | | 0 | FBrf0214682 ; FBgn0058002 | FBex0019121 | mass spectroscopy | day 7 of adulthood | | 870 | adult heart | | | | | 0 | FBrf0214682 ; FBgn0058002 | FBex0019121 | mass spectroscopy | …	Casas-Vila et al. (2017)	yes	yes	yes	yes	no	yes
ND-B8	FBgn0040705	95	0	0	-	Casas-Vila et al. (2017)	yes	no	yes	no	no	yes
ND-MLRQ	FBgn0052230	83	4	3	FBgn0052230 | FBex0019121 | mass spectroscopy | day 7 of adulthood | | 870 | adult heart | | | | | 0 | FBrf0214682 ; FBgn0052230 | FBex0019121 | mass spectroscopy | day 7 of adulthood | | 870 | adult heart | | | | | 0 | FBrf0214682 ; FBgn0052230 | FBex0019121 | mass spectroscopy | day 7 of adulthood | | 870 | adult heart | | | | | 0 | FBrf0214682 ; FBgn0052230 | FBex0019121 | mass spectroscopy | …	Casas-Vila et al. (2017); Brown et al. (2018)	yes	yes	yes	yes	no	yes
Neb-cGP	FBgn0083167	48	0	0	FBgn0083167 | FBex0019121 | mass spectroscopy | day 7 of adulthood | | 870 | adult heart | | | | | 0 | FBrf0214682 ; FBgn0083167 | FBex0019121 | mass spectroscopy | day 7 of adulthood | | 870 | adult heart | | | | | 0 | FBrf0214682 ; FBgn0083167 | FBex0019121 | mass spectroscopy | day 7 of adulthood | | 870 | adult heart | | | | | 0 | FBrf0214682 ; FBgn0083167 | FBex0019121 | mass spectroscopy | …	Casas-Vila et al. (2017)	yes	yes	yes	no	no	yes
osi	FBgn0040985	85	0	0	FBgn0040985 | FBex0019121 | mass spectroscopy | day 7 of adulthood | | 870 | adult heart | | | | | 0 | FBrf0214682 ; FBgn0040985 | FBex0019121 | mass spectroscopy | day 7 of adulthood | | 870 | adult heart | | | | | 0 | FBrf0214682 ; FBgn0040985 | FBex0019121 | mass spectroscopy | day 7 of adulthood | | 870 | adult heart | | | | | 0 | FBrf0214682 ; FBgn0040985 | FBex0019121 | mass spectroscopy | …	Casas-Vila et al. (2017)	yes	yes	yes	no	no	yes
ox	FBgn0011227	55	5	2	FBgn0011227 | FBex0016479 | mass spectroscopy | male | | 0 | spermatozoon | | | | | 0 | FBrf0206129 <newline> FBgn0011227 | FBex0016479 | mass spectroscopy | male | | 0 | spermatozoon | | | | | 0 | FBrf0206129 <newline> FBgn0011227 | FBex0016479 | mass spectroscopy | male | | 0 | spermatozoon | | | | | 0 | FBrf0206129 <newline> FBgn0011227 | FBex0016479 | mass spectroscopy | male | | 0 | spermato…	Chen et al. (2015); Casas-Vila et al. (2017); Brown et al. (2018)	yes	yes	yes	yes	no	yes
Polr2K	FBgn0262954	57	1	0	-	Casas-Vila et al. (2017)	yes	yes	yes	yes	no	yes
Polr2L	FBgn0039218	67	4	3	-	Casas-Vila et al. (2017)	yes	yes	yes	yes	no	yes
Pop5	FBgn0036696	82	1	0	-	Casas-Vila et al. (2017)	yes	no	yes	yes	no	yes
Sec61beta	FBgn0010638	100	1	1	FBgn0010638 | FBex0019121 | mass spectroscopy | day 7 of adulthood | | 870 | adult heart | | | | | 0 | FBrf0214682 ; FBgn0010638 | FBex0019121 | mass spectroscopy | day 7 of adulthood | | 870 | adult heart | | | | | 0 | FBrf0214682 ; FBgn0010638 | FBex0019121 | mass spectroscopy | day 7 of adulthood | | 870 | adult heart | | | | | 0 | FBrf0214682 ; FBgn0010638 | FBex0019121 | mass spectroscopy | …	Casas-Vila et al. (2017)	yes	yes	yes	yes	no	yes
Sf3b5	FBgn0040534	85	3	2	-	Casas-Vila et al. (2017)	yes	yes	yes	yes	no	yes
Sfp23F	FBgn0259949	78	0	0	-	Casas-Vila et al. (2017)	yes	no	yes	no	no	yes
Sfp24Bc	FBgn0261054	100	0	0	-	Casas-Vila et al. (2017)	yes	no	yes	no	no	yes
Sfp33A3	FBgn0259964	99	0	0	-	Casas-Vila et al. (2017)	yes	no	yes	no	no	yes
SLIRP2	FBgn0037602	91	0	0	-	Casas-Vila et al. (2017)	yes	yes	yes	no	no	yes
sloth1	FBgn0052736	79	1	0	-	Casas-Vila et al. (2017)	yes	no	yes	yes	no	yes
sloth2	FBgn0259204	61	0	0	FBgn0259204 | FBex0024909 | mass spectroscopy | adult stage | | 770 | adult head | | | membrane | | 0 | FBrf0231198	Casas-Vila et al. (2017)	yes	no	yes	no	no	yes
Svip	FBgn0052039	82	0	0	-	Casas-Vila et al. (2017)	yes	yes	yes	no	no	yes
Tim10	FBgn0027360	92	1	2	FBgn0027360 | FBex0024909 | mass spectroscopy | adult stage | | 770 | adult head | | | membrane | | 0 | FBrf0231198	Casas-Vila et al. (2017)	yes	yes	yes	yes	no	yes
Tim8	FBgn0027359	88	0	0	FBgn0027359 | FBex0024909 | mass spectroscopy | adult stage | | 770 | adult head | | | membrane | | 0 | FBrf0231198	Casas-Vila et al. (2017)	yes	yes	yes	no	no	yes
Tim9a	FBgn0030480	95	6	2	FBgn0030480 | FBex0019121 | mass spectroscopy | day 7 of adulthood | | 870 | adult heart | | | | | 0 | FBrf0214682 <newline> FBgn0030480 | FBex0019121 | mass spectroscopy | day 7 of adulthood | | 870 | adult heart | | | | | 0 | FBrf0214682 <newline> FBgn0030480 | FBex0019121 | mass spectroscopy | day 7 of adulthood | | 870 | adult heart | | | | | 0 | FBrf0214682 <newline> FBgn0030480 | FBex001912…	Casas-Vila et al. (2017)	yes	yes	yes	yes	no	yes
Tom7	FBgn0033357	54	2	1	FBgn0033357 | FBex0024909 | mass spectroscopy | adult stage | | 770 | adult head | | | membrane | | 0 | FBrf0231198	Casas-Vila et al. (2017)	yes	yes	yes	yes	no	yes
ubl	FBgn0022224	73	5	1	-	Casas-Vila et al. (2017)	yes	yes	yes	yes	no	yes
Ufm1	FBgn0085220	87	3	1	FBgn0085220 | FBex0024909 | mass spectroscopy | adult stage | | 770 | adult head | | | membrane | | 0 | FBrf0231198	Chen et al. (2015); Casas-Vila et al. (2017)	yes	yes	yes	yes	no	yes
UQCR-6.4	FBgn0034245	57	1	2	FBgn0034245 | FBex0024909 | mass spectroscopy | adult stage | | 770 | adult head | | | membrane | | 0 | FBrf0231198	Casas-Vila et al. (2017); Brown et al. (2018)	yes	yes	yes	yes	no	yes
UQCR-Q	FBgn0036728	89	0	1	FBgn0036728 | FBex0016479 | mass spectroscopy | male | | 0 | spermatozoon | | | | | 0 | FBrf0206129 <newline> FBgn0036728 | FBex0016479 | mass spectroscopy | male | | 0 | spermatozoon | | | | | 0 | FBrf0206129 <newline> FBgn0036728 | FBex0016479 | mass spectroscopy | male | | 0 | spermatozoon | | | | | 0 | FBrf0206129 <newline> FBgn0036728 | FBex0016479 | mass spectroscopy | male | | 0 | spermato…	Casas-Vila et al. (2017); Brown et al. (2018)	yes	yes	yes	yes	no	yes
Vti1b	FBgn0264751	73	4	0	-	Casas-Vila et al. (2017)	yes	yes	yes	yes	no	yes
Acbp2	FBgn0010387	86	2	1	FBgn0010387 | FBex0019121 | mass spectroscopy | day 7 of adulthood | | 870 | adult heart | | | | | 0 | FBrf0214682 <newline> FBgn0010387 | FBex0019121 | mass spectroscopy | day 7 of adulthood | | 870 | adult heart | | | | | 0 | FBrf0214682 <newline> FBgn0010387 | FBex0019121 | mass spectroscopy | day 7 of adulthood | | 870 | adult heart | | | | | 0 | FBrf0214682 <newline> FBgn0010387 | FBex001912…	Casas-Vila et al. (2017)	yes	no	yes	yes	no	yes
Arl4	FBgn0039889	100	3	1	-	-	no	no	no	yes	yes	yes
Atg8a	FBgn0052672	96	5	4	FBgn0052672 | FBex0024909 | mass spectroscopy | adult stage | | 770 | adult head | | | membrane | | 0 | FBrf0231198	Casas-Vila et al. (2017)	yes	yes	yes	yes	no	yes
baf	FBgn0031977	90	2	4	FBgn0031977 | FBex0019121 | mass spectroscopy | day 7 of adulthood | | 870 | adult heart | | | | | 0 | FBrf0214682 <newline> FBgn0031977 | FBex0019121 | mass spectroscopy | day 7 of adulthood | | 870 | adult heart | | | | | 0 | FBrf0214682 <newline> FBgn0031977 | FBex0019121 | mass spectroscopy | day 7 of adulthood | | 870 | adult heart | | | | | 0 | FBrf0214682 <newline> FBgn0031977 | FBex001912…	Casas-Vila et al. (2017)	yes	yes	yes	yes	no	yes
bol	FBgn0011206	49;95	2	2	FBgn0011206 | FBex0018079 | immunolocalization | late third instar larval stage | | 450 | gamma Kenyon cell | | | | | 0 | FBrf0205201 <newline> FBgn0011206 | FBex0018080 | immunolocalization | late third instar larval stage | | 450 | Kenyon cell | | restricted | | | 0 | FBrf0205201 <newline> FBgn0011206 | FBex0024909 | mass spectroscopy | adult stage | | 770 | adult head | | | membrane | | 0 | FB…	Casas-Vila et al. (2017)	yes	yes	yes	yes	no	yes
Ccdc56	FBgn0261353	87	2	2	FBgn0261353 | FBex0019121 | mass spectroscopy | day 7 of adulthood | | 870 | adult heart | | | | | 0 | FBrf0214682 <newline> FBgn0261353 | FBex0019121 | mass spectroscopy | day 7 of adulthood | | 870 | adult heart | | | | | 0 | FBrf0214682 <newline> FBgn0261353 | FBex0019121 | mass spectroscopy | day 7 of adulthood | | 870 | adult heart | | | | | 0 | FBrf0214682 <newline> FBgn0261353 | FBex001912…	Chen et al. (2015); Casas-Vila et al. (2017)	yes	yes	yes	yes	no	yes
cer	FBgn0034443	79	5	1	-	Casas-Vila et al. (2017)	yes	no	yes	yes	no	yes
CG10418	FBgn0036277	95	1	2	FBgn0036277 | FBex0024909 | mass spectroscopy | adult stage | | 770 | adult head | | | membrane | | 0 | FBrf0231198	Casas-Vila et al. (2017)	yes	yes	yes	yes	no	yes
CG12158	FBgn0040775	61	0	0	-	-	no	no	no	no	no	no
CG12994	FBgn0040877	67	0	0	-	-	no	no	no	no	no	no
CG13946	FBgn0040725	99	0	0	-	-	no	no	no	no	no	no
CG14645	FBgn0040687	97	0	0	-	Casas-Vila et al. (2017)	yes	no	yes	no	no	yes
CG15353	FBgn0040718	53	0	0	-	-	no	no	no	no	no	no
CG15386	FBgn0040715	77	2	2	FBgn0040715 | FBex0019121 | mass spectroscopy | day 7 of adulthood | | 870 | adult heart | | | | | 0 | FBrf0214682 <newline> FBgn0040715 | FBex0019121 | mass spectroscopy | day 7 of adulthood | | 870 | adult heart | | | | | 0 | FBrf0214682 <newline> FBgn0040715 | FBex0019121 | mass spectroscopy | day 7 of adulthood | | 870 | adult heart | | | | | 0 | FBrf0214682 <newline> FBgn0040715 | FBex001912…	Casas-Vila et al. (2017)	yes	yes	yes	yes	no	yes
CG17343	FBgn0032751	84	0	0	-	-	no	no	no	no	no	no
CG30065	FBgn0050065	83	0	0	-	-	no	no	no	no	no	no
CG31313	FBgn0051313	59	1	1	-	Casas-Vila et al. (2017)	yes	no	yes	yes	no	yes
CG34148	FBgn0083984	95	0	1	-	-	no	no	no	yes	yes	yes
CG34175	FBgn0085204	86	0	0	-	-	no	no	no	no	no	no
CG34208	FBgn0085237	50	0	0	-	-	no	no	no	no	no	no
CG34280	FBgn0085309	82	0	0	-	Casas-Vila et al. (2017)	yes	no	yes	no	no	yes
CG34446	FBgn0085475	61	1	0	-	Casas-Vila et al. (2017)	yes	no	yes	yes	no	yes
CG42394	FBgn0259740	77	2	1	-	-	no	no	no	yes	yes	yes
CG42467	FBgn0259957	82	0	0	-	-	no	no	no	no	no	no
CG42481	FBgn0259971	49	0	0	-	-	no	no	no	no	no	no
CG42512	FBgn0260238	100	0	0	-	-	no	no	no	no	no	no
CG42587	FBgn0260955	49	0	0	-	-	no	no	no	no	no	no
CG42733	FBgn0261686	73;97	0	0	-	-	no	no	no	no	no	no
CG42740	FBgn0261704	51	0	0	-	-	no	no	no	no	no	no
CG42764	FBgn0261832	55	0	0	-	-	no	no	no	no	no	no
CG43168	FBgn0262787	84	0	0	-	-	no	no	no	no	no	no
CG43207	FBgn0262843	73	0	0	-	-	no	no	no	no	no	no
CG43219	FBgn0262855	98	0	0	-	-	no	no	no	no	no	no
CG43348	FBgn0263080	42	0	0	-	-	no	no	no	no	no	no
CG44090	FBgn0264899	99	0	0	-	Casas-Vila et al. (2017)	yes	no	yes	no	no	yes
CG46383	FBgn0286741	65	0	0	-	-	no	no	no	no	no	no
CG46427	FBgn0286930	85	0	0	-	-	no	no	no	no	no	no
CG46428	FBgn0286931	85;93	0	0	-	-	no	no	no	no	no	no
cib	FBgn0026084	97	2	3	-	Casas-Vila et al. (2017); Brown et al. (2018)	yes	yes	yes	yes	no	yes
Cks30A	FBgn0010314	74	4	2	-	Casas-Vila et al. (2017)	yes	yes	yes	yes	no	yes
Cks85A	FBgn0037613	96	1	0	-	Casas-Vila et al. (2017)	yes	no	yes	yes	no	yes
COX8	FBgn0263911	68	0	3	-	-	no	no	no	yes	yes	yes
cpx	FBgn0041605	83;98	5	0	FBgn0041605 | FBex0000343 | western blot | adult stage | | 770 | adult head | | | | | 0 | FBrf0220503 <newline> FBgn0041605 | FBex0015818 | immunolocalization | third instar larval stage | | 430 | embryonic/larval neuromuscular junction | | | terminal bouton | | 0 | FBrf0220503 <newline> FBgn0041605 | FBex0021853 | immunolocalization | third instar larval stage | | 430 | embryonic/larval neuromus…	Casas-Vila et al. (2017); Brown et al. (2018)	yes	no	yes	yes	no	yes
Crk	FBgn0024811	64;84	6	0	-	Brown et al. (2018)	yes	yes	yes	yes	no	yes
ctp	FBgn0011760	89	3	5	FBgn0011760 | FBex0006141 | immunolocalization | oogenesis | | 10000 | organism | | ubiquitous | | | 0 | FBrf0087003 <newline> FBgn0011760 | FBex0000953 | immunolocalization | embryonic stage | | 20 | organism | | ubiquitous | | | 0 | FBrf0087003 <newline> FBgn0011760 | FBex0016479 | mass spectroscopy | male | | 0 | spermatozoon | | | | | 0 | FBrf0206129 <newline> FBgn0011760 | FBex0016479 | mass…	Casas-Vila et al. (2017); Brown et al. (2018)	yes	yes	yes	yes	no	yes
Dpy-30L2	FBgn0035491	98	0	0	-	Casas-Vila et al. (2017)	yes	no	yes	no	no	yes
drm	FBgn0024244	81;88	1	0	-	-	no	no	no	yes	yes	yes
Ggamma1	FBgn0004921	70	0	3	FBgn0004921 | FBex0019121 | mass spectroscopy | day 7 of adulthood | | 870 | adult heart | | | | | 0 | FBrf0214682 <newline> FBgn0004921 | FBex0019121 | mass spectroscopy | day 7 of adulthood | | 870 | adult heart | | | | | 0 | FBrf0214682 <newline> FBgn0004921 | FBex0019121 | mass spectroscopy | day 7 of adulthood | | 870 | adult heart | | | | | 0 | FBrf0214682 <newline> FBgn0004921 | FBex001912…	Casas-Vila et al. (2017)	no	no	yes	yes	no	yes
Ggamma30A	FBgn0267252	64;72	0	0	FBgn0267252 | FBex0000752 | immunolocalization | adult stage | | 770 | medulla | | | | | 0 | FBrf0123192 <newline> FBgn0267252 | FBex0000484 | immunolocalization | adult stage | | 770 | lamina | | | | | 0 | FBrf0123192 <newline> FBgn0267252 | FBex0000753 | immunolocalization | adult stage | | 770 | photoreceptor neuron | | | | | 0 | FBrf0123192 <newline> FBgn0267252 | FBex0024909 | mass spectrosc…	Casas-Vila et al. (2017)	no	no	yes	no	no	yes
glob1	FBgn0027657	67	2	2	FBgn0027657 | FBex0000343 | western blot | adult stage | | 770 | adult head | | | | | 0 | FBrf0151703 <newline> FBgn0027657 | FBex0001081 | western blot | adult stage | | 770 | adult abdomen | | | | | 0 | FBrf0151703 <newline> FBgn0027657 | FBex0012143 | western blot | larval stage | | 400 | organism | | | | | 0 | FBrf0151703 <newline> FBgn0027657 | FBex0014985 | immunolocalization | adult stage …	Casas-Vila et al. (2017); Brown et al. (2018)	yes	yes	yes	yes	no	yes
HSPC300	FBgn0061198	76	3	3	FBgn0061198 | FBex0000319 | immunolocalization | embryonic stage | | 20 | larval longitudinal connective | | | | | 0 | FBrf0205239 <newline> FBgn0061198 | FBex0007934 | immunolocalization | embryonic stage | | 20 | symmetrical commissure | | | | | 0 | FBrf0205239 <newline> FBgn0061198 | FBex0021415 | immunolocalization | embryonic stage | | 20 | embryonic/larval central nervous system | | | | | 0…	Casas-Vila et al. (2017)	yes	no	yes	yes	no	yes
Ilk	FBgn0028427	30	6	5	FBgn0028427 | FBex0019121 | mass spectroscopy | day 7 of adulthood | | 870 | adult heart | | | | | 0 | FBrf0214682 <newline> FBgn0028427 | FBex0019121 | mass spectroscopy | day 7 of adulthood | | 870 | adult heart | | | | | 0 | FBrf0214682 <newline> FBgn0028427 | FBex0019121 | mass spectroscopy | day 7 of adulthood | | 870 | adult heart | | | | | 0 | FBrf0214682 <newline> FBgn0028427 | FBex001912…	Casas-Vila et al. (2017)	yes	yes	yes	yes	no	yes
inaF-A	FBgn0085351	89	0	0	-	-	no	no	no	no	no	no
inaF-B	FBgn0259918	81	0	0	FBgn0259918 | FBex0024909 | mass spectroscopy | adult stage | | 770 | adult head | | | membrane | | 0 | FBrf0231198	Casas-Vila et al. (2017)	yes	no	yes	no	no	yes
ksh	FBgn0040890	72	0	0	-	Casas-Vila et al. (2017)	yes	yes	yes	no	no	yes
mbl	FBgn0265487	65	3	10	FBgn0265487 | FBex0000245 | immunolocalization | larval stage | | 400 | imaginal disc | | | | | 0 | FBrf0099116 <newline> FBgn0265487 | FBex0001790 | immunolocalization | larval stage | | 400 | early ommatidial precursor cluster | | | | | 0 | FBrf0099116 <newline> FBgn0265487 | FBex0022353 | immunolocalization | third instar larval stage | | 430 | embryonic/larval hypodermal muscle cell | | | | |…	Casas-Vila et al. (2017)	yes	yes	yes	yes	no	yes
MED18	FBgn0026873	50	3	1	-	Casas-Vila et al. (2017)	yes	yes	yes	yes	no	yes
Mlp60A	FBgn0259209	92	1	1	FBgn0259209 | FBex0006609 | immunolocalization | embryonic stage | | 20 | embryonic/larval visceral muscle cell | | | | | 0 | FBrf0090818 <newline> FBgn0259209 | FBex0005543 | immunolocalization | embryonic stage | | 20 | embryonic/larval somatic muscle cell | | | | | 0 | FBrf0090818 <newline> FBgn0259209 | FBex0003895 | immunolocalization | embryonic stage | | 20 | pharyngeal muscle cell | | | |…	Casas-Vila et al. (2017); Brown et al. (2018)	yes	yes	yes	yes	no	yes
mRpL34	FBgn0083983	81	0	0	-	Casas-Vila et al. (2017)	yes	yes	yes	no	no	yes
msopa	FBgn0004414	83	0	0	FBgn0004414 | FBex0034766 | western blot | adult stage | | 770 | female reproductive system | | | | | 0 | FBrf0187747 <newline> FBgn0004414 | FBex0034769 | western blot | adult stage | | 770 | adult hemolymph | | | | | 0 | FBrf0187747 <newline> FBgn0004414 | FBex0007884 | western blot | adult stage | | 770 | uterus | | | | | 0 | FBrf0187747 <newline> FBgn0004414 | FBex0034767 | western blot | adu…	-	no	no	yes	no	no	yes
MsrA	FBgn0000565	82	3	3	FBgn0000565 | FBex0024909 | mass spectroscopy | adult stage | | 770 | adult head | | | membrane | | 0 | FBrf0231198	Casas-Vila et al. (2017)	yes	yes	yes	yes	no	yes
mt:ATPase8	FBgn0013673	53	0	0	FBgn0013673 | FBex0024909 | mass spectroscopy | adult stage | | 770 | adult head | | | membrane | | 0 | FBrf0231198	-	no	yes	yes	no	no	yes
mt:ND4L	FBgn0013683	96	0	0	-	-	no	no	no	no	no	no
ND-15	FBgn0031228	70	4	3	FBgn0031228 | FBex0024909 | mass spectroscopy | adult stage | | 770 | adult head | | | membrane | | 0 | FBrf0231198	Casas-Vila et al. (2017)	yes	yes	yes	yes	no	yes
ND-MNLL	FBgn0029971	56	1	1	FBgn0029971 | FBex0024909 | mass spectroscopy | adult stage | | 770 | adult head | | | membrane | | 0 | FBrf0231198	Casas-Vila et al. (2017)	yes	yes	yes	yes	no	yes
ND-MWFE	FBgn0085468	73	1	1	FBgn0085468 | FBex0019121 | mass spectroscopy | day 7 of adulthood | | 870 | adult heart | | | | | 0 | FBrf0214682 <newline> FBgn0085468 | FBex0019121 | mass spectroscopy | day 7 of adulthood | | 870 | adult heart | | | | | 0 | FBrf0214682 <newline> FBgn0085468 | FBex0019121 | mass spectroscopy | day 7 of adulthood | | 870 | adult heart | | | | | 0 | FBrf0214682 <newline> FBgn0085468 | FBex001912…	Casas-Vila et al. (2017)	yes	yes	yes	yes	no	yes
Nedd8	FBgn0032725	84	4	2	-	Casas-Vila et al. (2017)	yes	yes	yes	yes	no	yes
Ntf-2	FBgn0031145	89	1	2	FBgn0031145 | FBex0024909 | mass spectroscopy | adult stage | | 770 | adult head | | | membrane | | 0 | FBrf0231198	Casas-Vila et al. (2017)	yes	yes	yes	yes	no	yes
Nxt1	FBgn0028411	48	0	3	-	Casas-Vila et al. (2017)	yes	yes	yes	yes	no	yes
Oxp	FBgn0034255	84	0	0	-	-	no	no	no	no	no	no
peg	FBgn0046763	80	0	0	-	Casas-Vila et al. (2017)	yes	no	yes	no	no	yes
Pis	FBgn0030670	81	3	3	FBgn0030670 | FBex0019121 | mass spectroscopy | day 7 of adulthood | | 870 | adult heart | | | | | 0 | FBrf0214682 <newline> FBgn0030670 | FBex0019121 | mass spectroscopy | day 7 of adulthood | | 870 | adult heart | | | | | 0 | FBrf0214682 <newline> FBgn0030670 | FBex0019121 | mass spectroscopy | day 7 of adulthood | | 870 | adult heart | | | | | 0 | FBrf0214682 <newline> FBgn0030670 | FBex001912…	Casas-Vila et al. (2017)	yes	yes	yes	yes	no	yes
robl	FBgn0024196	97	2	2	-	Casas-Vila et al. (2017)	yes	yes	yes	yes	no	yes
robl22E	FBgn0028570	97	0	0	-	-	no	no	no	no	no	no
RpL10Ab	FBgn0036213	57	5	3	FBgn0036213 | FBex0019121 | mass spectroscopy | day 7 of adulthood | | 870 | adult heart | | | | | 0 | FBrf0214682 <newline> FBgn0036213 | FBex0019121 | mass spectroscopy | day 7 of adulthood | | 870 | adult heart | | | | | 0 | FBrf0214682 <newline> FBgn0036213 | FBex0019121 | mass spectroscopy | day 7 of adulthood | | 870 | adult heart | | | | | 0 | FBrf0214682 <newline> FBgn0036213 | FBex001912…	Casas-Vila et al. (2017); Brown et al. (2018); Fabre (2022)	yes	yes	yes	yes	no	yes
RpL29	FBgn0016726	76	1	1	FBgn0016726 | FBex0024909 | mass spectroscopy | adult stage | | 770 | adult head | | | membrane | | 0 | FBrf0231198	Casas-Vila et al. (2017)	yes	yes	yes	yes	no	yes
RpL37-1	FBgn0030616	93	0	0	FBgn0030616 | FBex0019121 | mass spectroscopy | day 7 of adulthood | | 870 | adult heart | | | | | 0 | FBrf0214682 <newline> FBgn0030616 | FBex0019121 | mass spectroscopy | day 7 of adulthood | | 870 | adult heart | | | | | 0 | FBrf0214682 <newline> FBgn0030616 | FBex0019121 | mass spectroscopy | day 7 of adulthood | | 870 | adult heart | | | | | 0 | FBrf0214682 <newline> FBgn0030616 | FBex001912…	-	yes	yes	yes	no	no	yes
RpL37-2	FBgn0034822	89	0	0	-	-	no	no	no	no	no	no
RpL37A	FBgn0261608	92	1	1	FBgn0261608 | FBex0019121 | mass spectroscopy | day 7 of adulthood | | 870 | adult heart | | | | | 0 | FBrf0214682 <newline> FBgn0261608 | FBex0019121 | mass spectroscopy | day 7 of adulthood | | 870 | adult heart | | | | | 0 | FBrf0214682 <newline> FBgn0261608 | FBex0019121 | mass spectroscopy | day 7 of adulthood | | 870 | adult heart | | | | | 0 | FBrf0214682 <newline> FBgn0261608 | FBex001912…	-	yes	yes	yes	yes	no	yes
RpL38	FBgn0040007	70	1	1	FBgn0040007 | FBex0019121 | mass spectroscopy | day 7 of adulthood | | 870 | adult heart | | | | | 0 | FBrf0214682 <newline> FBgn0040007 | FBex0019121 | mass spectroscopy | day 7 of adulthood | | 870 | adult heart | | | | | 0 | FBrf0214682 <newline> FBgn0040007 | FBex0019121 | mass spectroscopy | day 7 of adulthood | | 870 | adult heart | | | | | 0 | FBrf0214682 <newline> FBgn0040007 | FBex001912…	Casas-Vila et al. (2017); Brown et al. (2018)	yes	yes	yes	yes	no	yes
RpL39	FBgn0023170	51	0	1	-	Casas-Vila et al. (2017)	yes	no	yes	yes	no	yes
RpS21	FBgn0015521	81;83	0	0	FBgn0015521 | FBex0019121 | mass spectroscopy | day 7 of adulthood | | 870 | adult heart | | | | | 0 | FBrf0214682 <newline> FBgn0015521 | FBex0019121 | mass spectroscopy | day 7 of adulthood | | 870 | adult heart | | | | | 0 | FBrf0214682 <newline> FBgn0015521 | FBex0019121 | mass spectroscopy | day 7 of adulthood | | 870 | adult heart | | | | | 0 | FBrf0214682 <newline> FBgn0015521 | FBex001912…	Casas-Vila et al. (2017)	yes	yes	yes	no	no	yes
RpS27	FBgn0039300	84	1	0	FBgn0039300 | FBex0019121 | mass spectroscopy | day 7 of adulthood | | 870 | adult heart | | | | | 0 | FBrf0214682 <newline> FBgn0039300 | FBex0019121 | mass spectroscopy | day 7 of adulthood | | 870 | adult heart | | | | | 0 | FBrf0214682 <newline> FBgn0039300 | FBex0019121 | mass spectroscopy | day 7 of adulthood | | 870 | adult heart | | | | | 0 | FBrf0214682 <newline> FBgn0039300 | FBex001912…	Brown et al. (2018)	yes	yes	yes	yes	no	yes
RpS28-like	FBgn0085211	76	0	0	-	-	no	no	no	no	no	no
RpS28a	FBgn0039739	64	0	0	-	-	no	yes	yes	no	no	yes
RpS28b	FBgn0030136	65	2	1	FBgn0030136 | FBex0019121 | mass spectroscopy | day 7 of adulthood | | 870 | adult heart | | | | | 0 | FBrf0214682 <newline> FBgn0030136 | FBex0019121 | mass spectroscopy | day 7 of adulthood | | 870 | adult heart | | | | | 0 | FBrf0214682 <newline> FBgn0030136 | FBex0019121 | mass spectroscopy | day 7 of adulthood | | 870 | adult heart | | | | | 0 | FBrf0214682 <newline> FBgn0030136 | FBex001912…	Casas-Vila et al. (2017); Brown et al. (2018)	yes	yes	yes	yes	no	yes
RpS29	FBgn0261599	56	0	0	FBgn0261599 | FBex0019121 | mass spectroscopy | day 7 of adulthood | | 870 | adult heart | | | | | 0 | FBrf0214682 <newline> FBgn0261599 | FBex0019121 | mass spectroscopy | day 7 of adulthood | | 870 | adult heart | | | | | 0 | FBrf0214682 <newline> FBgn0261599 | FBex0019121 | mass spectroscopy | day 7 of adulthood | | 870 | adult heart | | | | | 0 | FBrf0214682 <newline> FBgn0261599 | FBex001912…	Casas-Vila et al. (2017)	yes	yes	yes	no	no	yes
Sdc	FBgn0010415	75	4	7	FBgn0010415 | FBex0006037 | immunolocalization | embryonic stage 16 | | 380 | larval longitudinal connective | | | | | 0 | FBrf0068696 <newline> FBgn0010415 | FBex0013426 | immunolocalization | embryonic stage 16 | | 380 | larval anterior commissure | | | | | 0 | FBrf0068696 <newline> FBgn0010415 | FBex0002562 | immunolocalization | embryonic stage 16 | | 380 | embryonic/larval hindgut | | | | | …	Casas-Vila et al. (2017); Fabre (2022)	yes	yes	yes	yes	no	yes
Sec61gamma	FBgn0031049	68	0	1	-	-	no	no	no	yes	yes	yes
Sem1	FBgn0266666	79	6	2	-	-	no	no	no	yes	yes	yes
SLIRP1	FBgn0064117	90	0	0	FBgn0064117 | FBex0024909 | mass spectroscopy | adult stage | | 770 | adult head | | | membrane | | 0 | FBrf0231198	Casas-Vila et al. (2017)	yes	yes	yes	no	no	yes
SmE	FBgn0261790	94	0	3	FBgn0261790 | FBex0019121 | mass spectroscopy | day 7 of adulthood | | 870 | adult heart | | | | | 0 | FBrf0214682 <newline> FBgn0261790 | FBex0019121 | mass spectroscopy | day 7 of adulthood | | 870 | adult heart | | | | | 0 | FBrf0214682 <newline> FBgn0261790 | FBex0019121 | mass spectroscopy | day 7 of adulthood | | 870 | adult heart | | | | | 0 | FBrf0214682 <newline> FBgn0261790 | FBex001912…	Casas-Vila et al. (2017); Brown et al. (2018)	yes	yes	yes	yes	no	yes
SmF	FBgn0000426	88	4	2	-	Casas-Vila et al. (2017)	yes	yes	yes	yes	no	yes
SNRPG	FBgn0261791	76	1	1	-	Casas-Vila et al. (2017)	yes	yes	yes	yes	no	yes
Spase12	FBgn0040623	98	3	4	FBgn0040623 | FBex0024909 | mass spectroscopy | adult stage | | 770 | adult head | | | membrane | | 0 | FBrf0231198	Casas-Vila et al. (2017)	yes	yes	yes	yes	no	yes
Spec2	FBgn0044823	85	0	0	-	-	no	no	no	no	no	no
Srp9	FBgn0035827	77	3	2	FBgn0035827 | FBex0024909 | mass spectroscopy | adult stage | | 770 | adult head | | | membrane | | 0 | FBrf0231198	Casas-Vila et al. (2017)	yes	yes	yes	yes	no	yes
Sumo	FBgn0264922	90	6	3	FBgn0264922 | FBex0004530 | immunolocalization | embryonic stage | | 20 | cell | | | nucleus | | 0 | FBrf0144953 <newline> FBgn0264922 | FBex0004531 | immunolocalization | embryonic stage | | 20 | organism | | | midbody | | 0 | FBrf0144953 <newline> FBgn0264922 | FBex0018106 | immunolocalization | embryonic stage 1 | | 40 | embryonic cortex | | | nucleus | | 0 | FBrf0123105 <newline> FBgn0264922 …	Brown et al. (2018)	yes	yes	yes	yes	no	yes
sun	FBgn0014391	57;61	0	0	FBgn0014391 | FBex0019121 | mass spectroscopy | day 7 of adulthood | | 870 | adult heart | | | | | 0 | FBrf0214682 <newline> FBgn0014391 | FBex0019121 | mass spectroscopy | day 7 of adulthood | | 870 | adult heart | | | | | 0 | FBrf0214682 <newline> FBgn0014391 | FBex0019121 | mass spectroscopy | day 7 of adulthood | | 870 | adult heart | | | | | 0 | FBrf0214682 <newline> FBgn0014391 | FBex001912…	Brown et al. (2018)	yes	yes	yes	no	no	yes
Tango11	FBgn0050404	93	4	3	FBgn0050404 | FBex0024909 | mass spectroscopy | adult stage | | 770 | adult head | | | membrane | | 0 | FBrf0231198	Casas-Vila et al. (2017)	yes	yes	yes	yes	no	yes
Tina-1	FBgn0035083	84	3	2	FBgn0035083 | FBex0019121 | mass spectroscopy | day 7 of adulthood | | 870 | adult heart | | | | | 0 | FBrf0214682 <newline> FBgn0035083 | FBex0019121 | mass spectroscopy | day 7 of adulthood | | 870 | adult heart | | | | | 0 | FBrf0214682 <newline> FBgn0035083 | FBex0019121 | mass spectroscopy | day 7 of adulthood | | 870 | adult heart | | | | | 0 | FBrf0214682 <newline> FBgn0035083 | FBex001912…	Chen et al. (2015); Casas-Vila et al. (2017); Brown et al. (2018)	yes	yes	yes	yes	no	yes
UQCR-11	FBgn0260008	85	6	4	FBgn0260008 | FBex0024909 | mass spectroscopy | adult stage | | 770 | adult head | | | membrane | | 0 | FBrf0231198	-	yes	yes	yes	yes	no	yes
VhaM9.7-a	FBgn0035521	85	1	1	FBgn0035521 | FBex0024909 | mass spectroscopy | adult stage | | 770 | adult head | | | membrane | | 0 | FBrf0231198	-	no	no	yes	yes	no	yes
VhaM9.7-b	FBgn0028663	89	3	2	FBgn0028663 | FBex0019121 | mass spectroscopy | day 7 of adulthood | | 870 | adult heart | | | | | 0 | FBrf0214682 <newline> FBgn0028663 | FBex0019121 | mass spectroscopy | day 7 of adulthood | | 870 | adult heart | | | | | 0 | FBrf0214682 <newline> FBgn0028663 | FBex0019121 | mass spectroscopy | day 7 of adulthood | | 870 | adult heart | | | | | 0 | FBrf0214682 <newline> FBgn0028663 | FBex001912…	Casas-Vila et al. (2017)	yes	yes	yes	yes	no	yes
VhaM9.7-c	FBgn0028664	84	0	0	FBgn0028664 | FBex0019121 | mass spectroscopy | day 7 of adulthood | | 870 | adult heart | | | | | 0 | FBrf0214682 <newline> FBgn0028664 | FBex0019121 | mass spectroscopy | day 7 of adulthood | | 870 | adult heart | | | | | 0 | FBrf0214682 <newline> FBgn0028664 | FBex0019121 | mass spectroscopy | day 7 of adulthood | | 870 | adult heart | | | | | 0 | FBrf0214682 <newline> FBgn0028664 | FBex001912…	Casas-Vila et al. (2017)	yes	yes	yes	no	no	yes
VhaM9.7-d	FBgn0038458	88	0	0	-	-	no	no	no	no	no	no
							FlyBase_Re-analysis of Cases-Vila et al. (2017)***
